# Systematic revision of the family Tetillidae (Porifera: Demospongiae) in the temperate Northeast Pacific

**DOI:** 10.1101/2025.09.30.679634

**Authors:** Thomas L. Turner

## Abstract

This study presents the first comprehensive systematic revision of the sponge family Tetillidae in the temperate Northeast Pacific. The findings reveal a previously unrecognized clade of *Tetilla* species that informs the family’s generic classification, including a common California species whose identity has long been uncertain. Remarkably, eight species were discovered from only 11 samples from the Aleutian Islands of Alaska, suggesting these islands harbor considerable undiscovered sponge diversity. I also report the first likely case of species introduction in the family: the Asian species *Tetilla japonica* introduced to Southern California. In total, this work refines our understanding of nine previously described species and formally describes eight new species as ***Craniella amlia* sp. nov., *Craniella shemya* sp. nov., *Craniella columbiana* sp. nov., *Craniella rocheta* sp. nov., *Craniella uniiguni* sp. nov., *Craniella vermisigma* sp. nov., *Tetilla losangelensis* sp. nov.,** and ***Tetilla vancouverensis* sp. nov.** Multi-locus DNA sequence data are presented for 13 species, including several low-coverage mitochondrial genomes and complete ribosomal sequences assembled de novo from Illumina sequencing. Together, these results significantly advance our understanding of global tetillid diversity, systematics, and the biogeography of sponge diversity in the Northeast Pacific.
