## Supplemental table 1 for "Systematic revision of the family Tetillidae (Porifera: Demospongiae) in the temperate Northeast Pacific"

### Sheet: data
Species	Authority	Type status	Sample ID	Mueseum vouchers	Date	Collection location	Collection region	Lat	Long	Depth	Mitochondrial Voucher(s)	Ribosomal voucher(s)	iNaturalist record	Collector	Notes
Craniella amlia	Turner, 2025	Holotype	AB12-0114	USNM 1478667	2012-06-30	S. of Amlia Island	Aleutian Islands	51.9345	-173.711	103 m	PX230100	n/a	n/a	J. Orr	cox1_nanoA sequence removed from Genbank accession; not accepted by Genbank due to length
Craniella shemya	Turner, 2025	Holotype	AB12-0083	USNM 1478666	2012-07-27	S. of Shemya Island	Aleutian Islands	52.4432	174.303	228 m	PX230103	PX227227	n/a	J. Stark	cox1_nanoA sequence removed from Genbank accession; not accepted by Genbank due to length.
Craniella columbiana	Turner, 2025	Paratype	RBC35	RBC A-094-00006	1965-01-27	Swiftsure Bank	British Columbia	48.5567	-124.983	55 m	n/a	n/a	n/a	D. Ellis	n/a
Craniella columbiana	Turner, 2025	Holotype	RBC37	RBC 980-00259-006	1980-03-23	Dunsany Passage	British Columbia	50.9017	-126.835	20-100 m	PX230104	PX227225	n/a	P. Lambert	cox1_nanoA sequence removed from Genbank accession; not accepted by Genbank due to length
Craniella craniana	de Laubenfels, 1953	Holotype	n/a	USNM 23233	1949-08-17	19.5 km N. of Point Barrow	Arctic	n/a	n/a	226 m	n/a	n/a	n/a	G. E. MacGinitie	n/a
Craniella hamatum	(Koltun, 1966)	n/a	AB16-0066	USNM 1478661	2016-07-21	Pribilof Canyon	Pribilof Islands	56.0484	-168.379	225 m	PX230105	PX227224	n/a	J. Hoff	cox1_nanoA sequence removed from Genbank accession; not accepted by Genbank due to length
Craniella columbiana	Turner, 2025	Paratype	RBC34	RBC 975-00072-024	1975-01-28	Owen Point	British Columbia	48.4717	-124.445	200 m	PX238412	n/a	n/a	P. Lambert	cox1_nanoA sequence removed from Genbank accession; not accepted by Genbank due to length
Craniella rocheta	Turner, 2025	Holotype	DUTCH-STN019	USNM 1517729	2018-09-07	South of Cape Kaletka	Aleutian Islands	53.9897	-166.354	1-15 m	PX230106	PX227208	n/a	L. McCann, G. Ashton, W. Keel, M. O'Mahoney	cox1_nanoA sequence removed from Genbank accession; not accepted by Genbank due to length
Craniella sigmoancoratum	(Koltun, 1966)	n/a	AB12-0115	USNM 1478663	2012-06-30	S. of Amlia Island	Aleutian Islands	51.9345	-173.711	103 m	PX230101	PX227230	n/a	J. Orr	n/a
Craniella spinosa	Lambe, 1893	Holotype	n/a	CMNI 1900-2814	1885-Jul-23	Elk Bay, Discovery Passage	British Columbia	n/a	n/a	36-45 m	n/a	n/a	n/a	G.M. Dawson	n/a
Craniella sputnika	Lehnert & Stone, 2010	n/a	AB12-0026	USNM 1478668	2012-06-18	S. of Islands of Four Mountains	Aleutian Islands	52.284	-170.667	157 m	PX230107	PX227226	n/a	J. Stark	cox1_nanoA sequence removed from Genbank accession; not accepted by Genbank due to length
Craniella sputnika	Lehnert & Stone, 2010	n/a	AB12-0027	USNM 1478669	2012-06-18	S. of Islands of Four Mountains	Aleutian Islands	52.2773	-170.656	165 m	PX230116	PX227233	n/a	J. Stark	n/a
Craniella uniiguni	Turner, 2025	Paratype	AB12-0028	USNM 1478664	2012-06-18	S. of Islands of Four Mountains	Aleutian Islands	52.2773	-170.656	165 m	PX230102	PX227229	n/a	J. Stark	n/a
Craniella uniiguni	Turner, 2025	Holotype	AB12-0085	USNM 1478662	2012-06-16	N. of Islands of Four Mountains	Aleutian Islands	53.0819	-170.135	186 m	PX230108	PX227228	n/a	J. Stark	cox1_nanoA sequence removed from Genbank accession; not accepted by Genbank due to length
Craniella vermisigma	Turner, 2025	Holotype	AB12-0016	USNM 1478660	2012-06-18	S. of Islands of Four Mountains	Aleutian Islands	52.6482	-170.219	235 m	PX230109	PX227231	n/a	B. Knoth	cox1_nanoA sequence removed from Genbank accession; not accepted by Genbank due to length
Craniella vermisigma	Turner, 2025	Paratype	AB13-0242	USNM 1478700	2004-07-06	S. of Amlia Island	Aleutian Islands	51.8428	-173.91	195 m	PX230110	PX227232	n/a	R. Stone	cox1_nanoA sequence removed from Genbank accession; not accepted by Genbank due to length
Tetilla arb	de Laubenfels, 1930	Holotype	n/a	USNM 21496	July 1925	Pescadero Point, Carmel	California	36.56	-121.95	Intertidal	n/a	n/a	n/a	M.W. de Laubenfels	GPS information is approximated from named location
Tetilla arb	de Laubenfels, 1930	n/a	TLT729		2000-11-13	Purisima Point	California	34.7559	-120.639	Intertidal	n/a	n/a	n/a	Jeff Goddard	GPS information is approximated from named location
Tetilla arb	de Laubenfels, 1930	n/a	n/a	CASIZ 302844	2011-09-27	San Nicolas Island, East End	California	33.2183	-119.434	12 m	PX230090	PX227210	n/a	Coral Reef Research Foundation	n/a
Tetilla arb	de Laubenfels, 1930	n/a	TLT207		2016-07-04	Hazard Canyon	California	35.2896	-120.884	Intertidal	PX230086	PX220134	n/a	Jeff Goddard	Growing on Spheciospongia confoederata
Tetilla arb	de Laubenfels, 1930	n/a	15491	BULA-0164. NHMLA 15491	2019-08-20	Point Fermin	California	33.7017	-118.292	12-15 m	n/a	PX227209	n/a	S. Whaler, G. Wiedrick, G. Pauley	Growing on Dysidea amblia
Tetilla arb	de Laubenfels, 1930	n/a	TLT297	NHMLA 16558	2019-08-23	Halfway Reef	California	33.7627	-118.426	15-23 m	PX230087, PX232379	PX220135	https://www.inaturalist.org/observations/307554163	Thomas Turner	Growing on Hymedesmia sp.
Tetilla arb	de Laubenfels, 1930	n/a	TLT470		2020-02-08	Goalpost	California	32.6944	-117.269	12-15 m	PX230089	PX227202	https://www.inaturalist.org/observations/307557115	Thomas Turner	Growing on Endectyon hispitumulus
Tetilla arb	de Laubenfels, 1930	n/a	TLT539		2020-02-08	Goalpost	California	32.6944	-117.269	12-15 m	n/a	PX227200	https://www.inaturalist.org/observations/307557116	Thomas Turner	Growing on Dragmacidon mexicanum
Tetilla arb	de Laubenfels, 1930	n/a	TLT669		2020-08-14	La Jolla Cove Reef	California	32.8523	-117.272	10-16 m	n/a	PX227203	https://www.inaturalist.org/observations/307557737	Thomas Turner	Growing on Dragmacidon mexicanum
Tetilla arb	de Laubenfels, 1930	n/a	TLT671A	send one to paco	2020-08-14	La Jolla Cove Reef	California	32.8523	-117.272	10-16 m	n/a	PX227204	https://www.inaturalist.org/observations/307557736	Thomas Turner	Growing on Bubaris sp.
Tetilla arb	de Laubenfels, 1930	n/a	TLT687a		2020-12-12	Hazard Canyon	California	35.2896	-120.884	Intertidal	n/a	n/a	https://www.inaturalist.org/observations/307559271	Thomas Turner	Growing on Spheciospongia confoederata
Tetilla arb	de Laubenfels, 1930	n/a	TLT826b		2021-02-06	Cave Landings	California	35.1754	-120.722	Intertidal	n/a	n/a	n/a	Thomas Turner	Growing on Tedania sp.
Tetilla arb	de Laubenfels, 1930	n/a	TLT829b		2021-02-06	Cave Landings	California	35.1754	-120.722	Intertidal	n/a	n/a	https://www.inaturalist.org/observations/307559961	Thomas Turner	Growing on Niphates sp.
Tetilla arb	de Laubenfels, 1930	n/a	TLT833b		2021-02-06	Cave Landings	California	35.1754	-120.722	Intertidal	n/a	n/a	https://www.inaturalist.org/observations/307559963	Thomas Turner	n/a
Tetilla arb	de Laubenfels, 1930	n/a	TLT840b		2021-02-06	Cave Landings	California	35.1754	-120.722	Intertidal	n/a	n/a	https://www.inaturalist.org/observations/307559965	Thomas Turner	Growing on Clathria sp.
Tetilla arb	de Laubenfels, 1930	n/a	TLT848b		2021-02-06	Cave Landings	California	35.1754	-120.722	Intertidal	PX230098	PX227214	https://www.inaturalist.org/observations/307559970	Thomas Turner	Growing on Haliclona sp.
Tetilla arb	de Laubenfels, 1930	n/a	TLT938		2021-05-15	Six Fathoms	California	32.71	-117.269	9-18 m	n/a	PX227215	https://www.inaturalist.org/observations/307560535	Thomas Turner	n/a
Tetilla arb	de Laubenfels, 1930	n/a	TLT948		2021-05-17	La Jolla Cove Reef	California	32.8523	-117.272	10-16 m	PX230083	PX227216	https://www.inaturalist.org/observations/307561167	Thomas Turner	Growing on a Haplosclerid sponge
Tetilla arb	de Laubenfels, 1930	n/a	TLT1095A		2021-08-09	Acropolis Steet	California	36.6418	-121.931	9-18 m	PX230096	PX227211	https://www.inaturalist.org/observations/307561559	Thomas Turner	Growing on Acarnus erithicus
Tetilla arb	de Laubenfels, 1930	n/a	TLT1100A		2021-09-21	CRABS	California	36.5538	-121.938	10-17 m	PX230085	PX227212	https://www.inaturalist.org/observations/307561883	Thomas Turner	Growing on a Haplosclerid sponge
Tetilla arb	de Laubenfels, 1930	n/a	TLT1205		2021-09-21	CRABS	California	36.5538	-121.938	10-17 m	PX230097	PX227213	https://www.inaturalist.org/observations/307561881	Thomas Turner	n/a
Tetilla arb	de Laubenfels, 1930	n/a	TLT1596A		2024-10-10	San Nicolas Island, Dutch Harbor	California	33.216	-119.484	10-14 m	PX230094	PX227201	https://www.inaturalist.org/observations/307544605	Thomas Turner	Growing on Dragmacidon mexicanum
Tetilla japonica	Lampe, 1886	n/a	n/a	SBMNH 47765	Before 1976	Newport Bay	California	33.6	-117.883	not recorded	n/a	Too short for Genbank	n/a	G. MacGinitie, N. MacGinitie	n/a
Tetilla japonica	Lampe, 1886	n/a	n/a	SBMNH 659949	1957-08-08	China Cove, Corona del Mar	California	33.6	-117.9	6 m	n/a	Too short for Genbank	n/a	Robert Given	n/a
Tetilla japonica	Lampe, 1886	n/a	n/a	SBMNH 659950	Aug. 1968	San Clemente Island	California	32.8239	-118.379	in tidepool	n/a	n/a	n/a	Roger Seapy	n/a
Tetilla japonica	Lampe, 1886	n/a	TLT1440	UCSB + Cal Acad	2023-08-31	San Diego Bay	California	32.7025	-117.163	9.05 m	PX230115	PX227205	https://www.inaturalist.org/observations/309560654	Brandon Stidum	n/a
Tetilla losangelensis	Turner, 2025	Holotype	15495	NHMLA 15495, BULA-0180, SB?	2019-08-21	Marineland	California	33.7517	-118.417	1-40 m	PX230111	PX227217	n/a	K. Morris, G. Pauley	n/a
Tetilla mutabilis	de Laubenfels, 1930	Holotype	n/a	USNM 21498	Nov. 1924	Newport Harbor	California	n/a	n/a	"near low tide mark"	n/a	n/a	n/a	M. W. de Laubenfels	n/a
Tetilla vancouverensis	Turner, 2025	n/a	RBC33	RBC 981-00216-014	1981-08-24	Off Cape Sutil, Nahwitti Bar	British Columbia	50.8917	-128.05	not recorded	PX238413	n/a	n/a	P. Lambert	n/a
Tetilla vancouverensis	Turner, 2025	n/a	RBC39	RBC 018-00212-001	2011-10-13	Point George, Shaw Island	Washington	48.5472	-123.175	80-105 m	PX230091	PX227206	https://www.inaturalist.org/observations/78795310	G. Pauley	n/a
Tetilla vancouverensis	Turner, 2025	n/a	TLT1311A	UCSB	2023-07-29	Cape Alava	Washington	48.1713	-124.752	6-12 m	PX230092	PX227218	https://www.inaturalist.org/observations/178407073	Thomas Turner	Growing on Obruta collector
Tetilla vancouverensis	Turner, 2025	Paratype	TLT1623A	UCSB	2025-07-26	Copper Cliffs	British Columbia	50.1036	-125.28	9-21 m	n/a		https://www.inaturalist.org/observations/307579164	Thomas Turner	Growing on Scopalina jali
Tetilla vancouverensis	Turner, 2025	Paratype	TLT1645	SB	2025-07-25	Copper Cliffs	British Columbia	50.1036	-125.28	6-42 m	PX230112	PX227219	https://www.inaturalist.org/observations/307579163	Thomas Turner	Growing on Scopalina jali
Tetilla vancouverensis	Turner, 2025	Paratype	TLT1688	Cal Acad	2025-07-25	Copper Cliffs	British Columbia	50.1036	-125.28	5.8 m	PX230113	PX227220	https://www.inaturalist.org/observations/307579162	Thomas Turner	Growing on Scopalina jali
Tetilla vancouverensis	Turner, 2025	Holotype	TLT1708A	Cal Acad	2025-07-27	Copper Cliffs	British Columbia	50.1036	-125.28	4-42 m	PX230114	PX227221	https://www.inaturalist.org/observations/307579167	Thomas Turner	Growing on Scopalina jali
Tetilla villosa	(Lambe, 1893)	Holotype	n/a	CMNI 1900-2815	1879	Houston Stewart Channel, Haida GwaiI	British Columbia	n/a	n/a	n/a	PX238414	Too short for Genbank	n/a	GM Dawson	n/a
Tetilla villosa	(Lambe, 1893)	n/a	RBC32	RBC 981-00216-015	1981	Off Cape Sutil	British Columbia	50.8917	-128.05	20-25 m	PX238415	Too short for Genbank	n/a	Philip Lambert	n/a
Tetilla villosa	(Lambe, 1893)	n/a	n/a	USNM 21497	1925-07-01	Pescadero Point, Carmel	California	36.56	-121.95	Intertidal	n/a	n/a	n/a	M.W. de Laubenfels	Previously a Paratype of Tetilla arb
Tetilla villosa	(Lambe, 1893)	n/a	RBC38	RBC 980-00335-008	1980-06-30	Harvey Cove, Mouth of Quatsino Sound	British Columbia	50.43	-127.925	15 m	PX238416	n/a	n/a	Lambert & Emerson	On Suberites lambei
Tetilla villosa	(Lambe, 1893)	n/a	RBC36	RBC 007-00011-002	1999-10-06	W. of Nootka Sound	British Columbia	49.8167	-127.643	165 m	PX230088	n/a	n/a	AMR	n/a
Tetilla villosa	(Lambe, 1893)	n/a	n/a	CASIZ 235692	2013-08-01	0.2 km NW of Boiler Bay RV Park	Oregon	44.8319	-124.068	15 m	n/a	Too short for Genbank	n/a	not recorded	n/a
Tetilla villosa	(Lambe, 1893)	n/a	TLT1048		2021-05-15	USS Hogan wreck	California	n/a	n/a	37 m	PX238417	Too short for Genbank	n/a	Siena McKim	n/a
Tetilla villosa	(Lambe, 1893)	n/a	TLT942		2021-05-15	Lazy Days	California	32.6942	-117.271	20-25 m	PX230095	PX227207	https://www.inaturalist.org/observations/307573580	Thomas Turner	On Geodia mesotriaena
Tetilla villosa	(Lambe, 1893)	n/a	TLT943		2021-05-15	Lazy Days	California	32.6942	-117.271	12-25 m	PX230099	PX227223	https://www.inaturalist.org/observations/307573582	Thomas Turner	n/a
Tetilla villosa	(Lambe, 1893)	n/a	TLT1203		2021-09-21	CRABS	California	36.5538	-121.938	10-17 m	PX230084, PX232378	PX220136	https://www.inaturalist.org/observations/307572639	Thomas Turner	n/a
Tetilla villosa	(Lambe, 1893)	n/a	TLT1410		2023-07-31	Tatoosh Island	Washington	48.3937	-124.733	4-11 m	PX230093	PX227222	https://www.inaturalist.org/observations/179711660	Thomas Turner	n/a
